# Overcoming ploidy barriers: the role of triploid bridges in the genetic introgression of *Cardamine amara*

**DOI:** 10.1101/2024.10.08.617200

**Authors:** P Bartolić, A Voltrová, L Macková, G Šrámková, M Šlenker, T Mandáková, N Padilla García, K Marhold, F Kolář

**Affiliations:** Department of Botany, Faculty of Science, Charles University in Prague, Benátská 2, CZ-128 01 Prague, Czechia; Institute of Botany, Plant Science and Biodiversity Centre, Slovak Academy of Sciences, SK-845 23 Bratislava, Slovakia; Department of Experimental Biology, Faculty of Science, Masaryk University, Brno, Czechia; Central European Institute of Technology, Masaryk University, Brno, Czechia; Departamento de Botánica y Fisiología Vegetal, University of Salamanca, 37007 Salamanca, Spain; Institute of Botany of the Czech Academy of Sciences, Zámek 1, CZ-252 43 Průhonice, Czechia

**Keywords:** *Caradmine*, triploid bridge, introgression, speciation, whole genome duplication, polyploidy

## Abstract

- Polyploidisation is a significant reproductive barrier, yet genetic evidence indicates that interploidy admixture is more common than previously thought. Theoretical models and controlled crosses support the ‘triploid bridge’ hypothesis supposing that hybrids of intermediate ploidy facilitate gene flow. However, comprehensive evidence combining experimental and genetic data is missing.
- In this study, we investigated the rates and directions of gene flow within a diploid– autotetraploid contact zone of *Cardamine amara*, a species with abundant natural triploids. We cytotyped over 400 wild individuals, conducted reciprocal interploidy crosses and inferred gene flow based on genome-wide sequencing of 84 individuals.
- Triploids represent a conspicuous entity in mixed-ploidy populations (5%), yet only part of them arose through interploidy hybridisation. Despite being rarely formed, triploid hybrids can backcross with their parental cytotypes, producing viable offspring that are often euploid (in 42% of cases). In correspondence, we found a significant genome-wide signal of gene flow for sympatric, but not allopatric, diploids and tetraploids. Coalescent simulations demonstrated significant bidirectional introgression which is stronger in the direction towards the tetraploid cytotype.
- Triploids, though rare, play a key role in overcoming polyploidy-related reproductive barriers. We present integrative evidence for bidirectional interploidy gene flow mediated by a triploid bridge in natural populations.
