## Supplemental_Tables for "Overcoming ploidy barriers: the role of triploid bridges in the genetic introgression of *Cardamine amara*"

### Sheet: Table S2
Table S2 Summary of crossing experiments
Type of cross	♀	♂	Siliques	Seeds	Seeds per silique	Mass per seed (mg)	Experiment 1	Experiment 2	Germination rate	Seeds sown
2x × 2x	HLI_305	HLI_308	2	23	11.5	0.181804	+		0.3	20
2x × 2x	HLI_308	HLI_333	5	19	3.8	0.298158	+		0.333333	15
2x × 2x	HLI_329	HLI_226	4	50	12.5	0.257628	+		0.3	20
2x × 2x	LIP_417	LIP_437	5	33	6.6	0.231788	+		0.35	20
2x × 2x	LIP_435	LIP_429	3	10	3.33333	0.29	+		0.8	10
2x × 2x	REC_104	REC_116	4	34	8.5	0.212452	+		0.5	20
2x × 4x	HLI_301	HLI_215	2	1	0.5	0.0895	+		0	1
2x × 4x	HLI_199	HLI_211	4	13	3.25	0.0434231	+		0	13
2x × 4x	HLI_308	HLI_211	7	34	4.85714	0.0258056	+		0	34
2x × 4x	HLI_329	HLI_317	7	10	1.42857	0.10675	+		0	10
2x × 4x	HLI_333	HLI_205	2	11	5.5	0.06111	+		0	11
2x × 4x	LIP_417	LIP_440	5	69	13.8	0.06245	+		0	69
2x × 4x	LIP_417	LIP_459	6	44	7.33333	0.0334762	+		0	44
2x × 4x	LIP_435	LIP_440	6	6	1	0.071001	+		0	6
2x × 4x	REC_101	SUM_121	11	91	8.27273	0.0645	+		0	91
2x × 4x	REC_104	SUM_120	9	89	9.88889	0.0254213	+		0	89
2x × 4x	REC_105	SUM_109	6	57	9.5	0.023	+		0	57
2x × 4x	REC_107	SUM_120	3	25	8.33333	0.02324	+		0	25
2x × 4x	REC_109	SUM_106	1	15	15	0.0209091	+		0	15
2x × 4x	REC_113	SUM_109	8	74	9.25	0.06154	+		0	74
2x × 4x	REC_124	SUM_126	3	29	9.66667	0.0718696	+		0	29
2x × 4x	REC_126	SUM_126	6	9	1.5	0.018125	+		0	9
4x × 2x	HLI_211	HLI_308	8	42	5.25	0.00528571	+		0	42
4x × 2x	HLI_215	HLI_301	4	22	5.5	0.00595833	+		0	22
4x × 2x	HLI_174	HLI_226	3	29	9.66667	0.009	+		0	29
4x × 2x	HLI_232	HLI_230	1	10	10	0.00821	+		0	10
4x × 2x	HLI_317	HLI_329	5	30	6	0.0161923	+		0	30
4x × 2x	HLI_320	HLI_226	1	5	5	0.0135	+		0	5
4x × 2x	HLI_322	HLI_333	5	36	7.2	0.021	+		0	36
4x × 2x	LIP_426	LIP_350	1	13	13	0.0233	+		0	13
4x × 2x	LIP_440	LIP_431	3	31	10.3333	0.0236154	+		0.0322581	31
4x × 2x	LIP_443	LIP_420	2	13	6.5	0.009201	+		0	13
4x × 2x	LIP_446	LIP_405	3	34	11.3333	0.0121025	+		0	34
4x × 2x	LIP_451	LIP_417	4	26	6.5	0.0192003	+		0	26
4x × 2x	LIP_456	LIP_435	3	29	9.66667	0.011125	+		0	29
4x × 2x	LIP_459	LIP_431	2	14	7	0.00375	+		0	14
4x × 2x	SUM_104	REC_113	6	45	7.5	0.01025	+		0	45
4x × 2x	SUM_113	REC_130	5	31	6.2	0.0158	+		0	31
4x × 2x	SUM_109	REC_105	3	39	13	0.01205	+		0	39
4x × 2x	SUM_126	REC_113	2	24	12	0.008521	+		0	24
4x × 2x	SUM_126	REC_101	3	33	11	0.0153125	+		0	33
4x × 4x	HLI_211	HLI_174	2	25	12.5	0.182135	+		0.3	20
4x × 4x	HLI_174	HLI_211	4	62	15.5	0.326371	+		0.55	20
4x × 4x	HLI_317	HLI_205	3	22	7.33333	0.411773	+		0.75	20
4x × 4x	LIP_440	LIP_459	5	42	8.4	0.213412	+		0.35	20
4x × 4x	LIP_459	LIP_440	4	34	8.5	0.358721	+		0.8	20
4x × 4x	SUM_102	SUM_109	3	30	10	0.290512	+		not sown	-
4x × 4x	SUM_112	SUM_113	4	52	13	0.2801	+		not sown	-
4x × 4x	SUM_120	SUM_126	2	19	9.5	0.178875	+		not sown	-
4x × 4x	SUM_109	SUM_106	1	16	16	0.020112	+		not sown	-
4x × 4x	SUM_109	SUM_102	3	44	14.6667	0.35251	+		not sown	-
2x × 2x	LIP_112	LIP_162	2	11	5.5	0.24		+	0.454545	11
2x × 2x	LIP_125	LIP_200	4	18	4.5	0.304444		+	0.266667	15
2x × 2x	LIP_145	LIP_195	5	17	3.4	0.282353		+	0.235294	17
2x × 2x	LIP_159	LIP_162	4	10	2.5	0.251		+	0.3	10
2x × 2x	LIP_195	LIP_145	2	6	3	0.138333		+	0.166667	6
2x × 2x	LIP_200	LIP_125	11	34	3.09091	0.304706		+	0.411765	34
2x × 3x	LIP_135	LIP_193	1	1	1	0.42		+	0	1
2x × 3x	LIP_148	LIP_98	3	3	1	0.21		+	0	3
2x × 3x	LIP_153	LIP_172	2	6	3	0.195		+	0	6
2x × 3x	LIP_155	LIP_143	1	2	2	0.155		+	0.5	2
3x × 2x	LIP_111	LIP_158	3	2	0.666667	0.21		+	0	2
3x × 2x	LIP_120	LIP_173	7	10	1.42857	0.391		+	0.1	10
3x × 2x	LIP_130	LIP_153	5	7	1.4	0.267143		+	0.285714	7
3x × 2x	LIP_140	LIP_195	7	9	1.28571	0.26		+	0.444444	9
3x × 2x	LIP_143	LIP_155	1	2	2	0.38		+	0.5	2
3x × 2x	LIP_165	LIP_105	7	12	1.71429	0.281667		+	0.5	12
3x × 2x	LIP_172	LIP_153	6	17	2.83333	0.255294		+	0.1875	16
3x × 2x	LIP_193	LIP_135	9	14	1.55556	0.194286		+	0.142857	14
3x × 2x	LIP_95	LIP_145	3	15	5	0.489		+	0.2	15
3x × 2x	LIP_98	LIP_148	1	1	1	0.53		+	1	1
3x × 4x	LIP_100	LIP_202	10	18	1.8	0.252778		+	0.125	16
3x × 4x	LIP_149	LIP_134	4	18	4.5	0.133889		+	0	18
3x × 4x	LIP_172	LIP_142	3	1	0.333333	0.44		+	not sown	-
3x × 4x	LIP_197	LIP_134	5	20	4	0.1695		+	0	20
3x × 4x	LIP_198	LIP_201	13	31	2.38462	0.154194		+	0.185185	27
3x × 4x	LIP_91	LIP_215	1	1	1	0.11		+	0	1
3x × 4x	LIP_93	LIP_142	6	2	0.333333	0.24		+	0.5	2
3x × 4x	LIP_96	LIP_205	18	41	2.27778	0.240244		+	0.114286	35
3x × 4x	LIP_97	LIP_213	5	7	1.4	0.125714		+	0.142857	7
4x × 3x	LIP_134	LIP_149	2	3	1.5	0.386667		+	1	3
4x × 3x	LIP_201	LIP_198	2	1	0.5	0.01		+	0	1
4x × 3x	LIP_202	LIP_100	4	4	1	0.65		+	0.5	2
4x × 3x	LIP_212	LIP_100	1	1	1	0.29		+	1	1
4x × 3x	LIP_215	LIP_91	1	1	1	0.22		+	1	1
4x × 4x	LIP_128	LIP_137	13	130	10	0.295769		+	0.6	30
4x × 4x	LIP_137	LIP_128	6	46	7.66667	0.301739		+	0.533333	30
4x × 4x	LIP_138	LIP_205	4	19	4.75	0.478421		+	0.684211	19
4x × 4x	LIP_203	LIP_115	4	9	2.25	0.292222		+	0.666667	9
4x × 4x	LIP_203	LIP_215	4	22	5.5	0.413636		+	0.636364	22
4x × 4x	LIP_205	LIP_138	7	25	3.57143	0.3256		+	0.454545	22
4x × 4x	LIP_214	LIP_215	9	71	7.88889	0.266479		+	0.485714	35
4x × 4x	LIP_215	LIP_214	1	3	3	0.286667		+	0.333333	3
4x × 4x	LIP_216	LIP_207	8	41	5.125	0.353902		+	0.64	25

### Sheet: Table S3
Table S3 Details on the sequenced individuals
sample_name	ploidy	SRA	BioProject	BioSample	Number of read pairs	Mapped reads	Collection date	Locality	Latitude and Longitude	Altitude
LIP_A	2x	SRR30265099	PRJNA1148746	SAMN43215048	59936318	91.75%	2020-05-01	Czech Republic: Plzensky kraj, okres Plzen-sever, Manetin , Lipi	49.97559 N 13.24187 E	422
LIP_B	2x	SRR30265098	PRJNA1148746	SAMN43215049	79302843	37.00%	2020-05-01	Czech Republic: Plzensky kraj, okres Plzen-sever, Manetin , Lipi	49.97559 N 13.24187 E	422
LIP_C	2x	SRR30265087	PRJNA1148746	SAMN43215050	69265563	78.30%	2020-05-01	Czech Republic: Plzensky kraj, okres Plzen-sever, Manetin , Lipi	49.97559 N 13.24187 E	422
LIP_D	4x	SRR30265076	PRJNA1148746	SAMN43215051	39389499	61.58%	2020-05-01	Czech Republic: Plzensky kraj, okres Plzen-sever, Manetin , Lipi	49.97559 N 13.24187 E	422
LIP_E	2x	SRR30265065	PRJNA1148746	SAMN43215052	38553200	76.28%	2020-05-01	Czech Republic: Plzensky kraj, okres Plzen-sever, Manetin , Lipi	49.97559 N 13.24187 E	422
LIP_F	4x	SRR30265054	PRJNA1148746	SAMN43215053	26803593	91.69%	2020-05-01	Czech Republic: Plzensky kraj, okres Plzen-sever, Manetin , Lipi	49.97559 N 13.24187 E	422
LIP_G	2x	SRR30265043	PRJNA1148746	SAMN43215054	58699999	90.57%	2020-05-01	Czech Republic: Plzensky kraj, okres Plzen-sever, Manetin , Lipi	49.97559 N 13.24187 E	422
LIP_H	2x	SRR30265032	PRJNA1148746	SAMN43215055	35867299	80.38%	2020-05-01	Czech Republic: Plzensky kraj, okres Plzen-sever, Manetin , Lipi	49.97559 N 13.24187 E	422
LIP_I	4x	SRR30265021	PRJNA1148746	SAMN43215056	36352558	66.42%	2020-05-01	Czech Republic: Plzensky kraj, okres Plzen-sever, Manetin , Lipi	49.97559 N 13.24187 E	422
LIP_J	2x	SRR30265016	PRJNA1148746	SAMN43215057	38671582	89.83%	2020-05-01	Czech Republic: Plzensky kraj, okres Plzen-sever, Manetin , Lipi	49.97559 N 13.24187 E	422
LIP_K	4x	SRR30265097	PRJNA1148746	SAMN43215058	32474914	85.81%	2020-05-01	Czech Republic: Plzensky kraj, okres Plzen-sever, Manetin , Lipi	49.97559 N 13.24187 E	422
LIP_L	4x	SRR30265096	PRJNA1148746	SAMN43215059	84627579	87.27%	2020-05-01	Czech Republic: Plzensky kraj, okres Plzen-sever, Manetin , Lipi	49.97559 N 13.24187 E	422
LIP_M	4x	SRR30265095	PRJNA1148746	SAMN43215060	47653185	88.60%	2020-05-01	Czech Republic: Plzensky kraj, okres Plzen-sever, Manetin , Lipi	49.97559 N 13.24187 E	422
LIP_O	4x	SRR30265094	PRJNA1148746	SAMN43215061	49137702	91.34%	2020-05-01	Czech Republic: Plzensky kraj, okres Plzen-sever, Manetin , Lipi	49.97559 N 13.24187 E	422
LIP_P	4x	SRR30265093	PRJNA1148746	SAMN43215062	59615959	92.08%	2020-05-01	Czech Republic: Plzensky kraj, okres Plzen-sever, Manetin , Lipi	49.97559 N 13.24187 E	422
LIP_Q	2x	SRR30265092	PRJNA1148746	SAMN43215063	34101913	79.98%	2020-05-01	Czech Republic: Plzensky kraj, okres Plzen-sever, Manetin , Lipi	49.97559 N 13.24187 E	422
LIP_R	2x	SRR30265091	PRJNA1148746	SAMN43215064	28109294	64.74%	2020-05-01	Czech Republic: Plzensky kraj, okres Plzen-sever, Manetin , Lipi	49.97559 N 13.24187 E	422
LIP_S	3x	SRR30265090	PRJNA1148746	SAMN43215065	37050599	92.21%	2020-05-01	Czech Republic: Plzensky kraj, okres Plzen-sever, Manetin , Lipi	49.97559 N 13.24187 E	422
LIP_T	3x	SRR30265089	PRJNA1148746	SAMN43215066	33383203	89.48%	2020-05-01	Czech Republic: Plzensky kraj, okres Plzen-sever, Manetin , Lipi	49.97559 N 13.24187 E	422
LIP_U	3x	SRR30265088	PRJNA1148746	SAMN43215067	34956315	81.60%	2020-05-01	Czech Republic: Plzensky kraj, okres Plzen-sever, Manetin , Lipi	49.97559 N 13.24187 E	422
LIP_V	4x	SRR30265086	PRJNA1148746	SAMN43215068	34822036	81.85%	2020-05-01	Czech Republic: Plzensky kraj, okres Plzen-sever, Manetin , Lipi	49.97559 N 13.24187 E	422
LIP_X	4x	SRR30265085	PRJNA1148746	SAMN43215069	28460110	79.99%	2020-05-01	Czech Republic: Plzensky kraj, okres Plzen-sever, Manetin , Lipi	49.97559 N 13.24187 E	422
JES_A	4x	SRR30265084	PRJNA1148746	SAMN43215070	57476947	93.30%	2020-05-01	Czech Republic: Pardubicky kraj, okres Usti nad Orlici, Dolni Morava, Lipkovsky potok, Pod Klepacem	50.14109 N 16.78909 E	838
JES_B	4x	SRR30265083	PRJNA1148746	SAMN43215071	24453671	93.12%	2020-05-01	Czech Republic: Pardubicky kraj, okres Usti nad Orlici, Dolni Morava, Lipkovsky potok, Pod Klepacem	50.14109 N 16.78909 E	838
JES_D	4x	SRR30265082	PRJNA1148746	SAMN43215072	30227813	89.63%	2020-05-01	Czech Republic: Pardubicky kraj, okres Usti nad Orlici, Dolni Morava, Lipkovsky potok, Pod Klepacem	50.14109 N 16.78909 E	838
JES_E	4x	SRR30265081	PRJNA1148746	SAMN43215073	37123435	92.37%	2020-05-01	Czech Republic: Pardubicky kraj, okres Usti nad Orlici, Dolni Morava, Lipkovsky potok, Pod Klepacem	50.14109 N 16.78909 E	838
JES_F	4x	SRR30265080	PRJNA1148746	SAMN43215074	39735518	87.28%	2020-05-01	Czech Republic: Pardubicky kraj, okres Usti nad Orlici, Dolni Morava, Lipkovsky potok, Pod Klepacem	50.14109 N 16.78909 E	838
JES_G	4x	SRR30265079	PRJNA1148746	SAMN43215075	53412312	93.37%	2020-05-01	Czech Republic: Pardubicky kraj, okres Usti nad Orlici, Dolni Morava, Lipkovsky potok, Pod Klepacem	50.14109 N 16.78909 E	838
JES_H	4x	SRR30265078	PRJNA1148746	SAMN43215076	40196279	92.51%	2020-05-01	Czech Republic: Pardubicky kraj, okres Usti nad Orlici, Dolni Morava, Lipkovsky potok, Pod Klepacem	50.14109 N 16.78909 E	838
JES_I	4x	SRR30265077	PRJNA1148746	SAMN43215077	36208297	94.05%	2020-05-01	Czech Republic: Pardubicky kraj, okres Usti nad Orlici, Dolni Morava, Lipkovsky potok, Pod Klepacem	50.14109 N 16.78909 E	838
JES_J	4x	SRR30265075	PRJNA1148746	SAMN43215078	32678362	90.41%	2020-05-01	Czech Republic: Pardubicky kraj, okres Usti nad Orlici, Dolni Morava, Lipkovsky potok, Pod Klepacem	50.14109 N 16.78909 E	838
JES_K	4x	SRR30265074	PRJNA1148746	SAMN43215079	36268556	94.20%	2020-05-01	Czech Republic: Pardubicky kraj, okres Usti nad Orlici, Dolni Morava, Lipkovsky potok, Pod Klepacem	50.14109 N 16.78909 E	838
HLI_A	2x	SRR30265073	PRJNA1148746	SAMN43215080	29834821	89.18%	2020-05-01	Czech Republic: Stredocesky kraj, okres Benesov, Struharov , Hlinanky	49.74213 N 14.7213 E	469
HLI_B	2x	SRR30265072	PRJNA1148746	SAMN43215081	30007977	88.82%	2020-05-01	Czech Republic: Stredocesky kraj, okres Benesov, Struharov , Hlinanky	49.74213 N 14.7213 E	469
HLI_C	2x	SRR30265071	PRJNA1148746	SAMN43215082	34197517	77.66%	2020-05-01	Czech Republic: Stredocesky kraj, okres Benesov, Struharov , Hlinanky	49.74213 N 14.7213 E	469
HLI_D	2x	SRR30265070	PRJNA1148746	SAMN43215083	36514230	82.59%	2020-05-01	Czech Republic: Stredocesky kraj, okres Benesov, Struharov , Hlinanky	49.74213 N 14.7213 E	469
HLI_E	2x	SRR30265069	PRJNA1148746	SAMN43215084	38584111	72.46%	2020-05-01	Czech Republic: Stredocesky kraj, okres Benesov, Struharov , Hlinanky	49.74213 N 14.7213 E	469
HLI_F	2x	SRR30265068	PRJNA1148746	SAMN43215085	40426365	65.10%	2020-05-01	Czech Republic: Stredocesky kraj, okres Benesov, Struharov , Hlinanky	49.74213 N 14.7213 E	469
HLI_G	2x	SRR30265067	PRJNA1148746	SAMN43215086	35852700	65.29%	2020-05-01	Czech Republic: Stredocesky kraj, okres Benesov, Struharov , Hlinanky	49.74213 N 14.7213 E	469
HLI_H	2x	SRR30265066	PRJNA1148746	SAMN43215087	31886947	84.64%	2020-05-01	Czech Republic: Stredocesky kraj, okres Benesov, Struharov , Hlinanky	49.74213 N 14.7213 E	469
HLI_I	2x	SRR30265064	PRJNA1148746	SAMN43215088	38124244	84.70%	2020-05-01	Czech Republic: Stredocesky kraj, okres Benesov, Struharov , Hlinanky	49.74213 N 14.7213 E	469
HLI_J	2x	SRR30265063	PRJNA1148746	SAMN43215089	34120488	88.51%	2020-05-01	Czech Republic: Stredocesky kraj, okres Benesov, Struharov , Hlinanky	49.74213 N 14.7213 E	469
HLI_K	3x	SRR30265062	PRJNA1148746	SAMN43215090	37051398	89.72%	2020-05-01	Czech Republic: Stredocesky kraj, okres Benesov, Struharov , Hlinanky	49.74213 N 14.7213 E	469
HLI_L	3x	SRR30265061	PRJNA1148746	SAMN43215091	30620834	78.12%	2020-05-01	Czech Republic: Stredocesky kraj, okres Benesov, Struharov , Hlinanky	49.74213 N 14.7213 E	469
HLI_M	3x	SRR30265060	PRJNA1148746	SAMN43215092	40741019	68.42%	2020-05-01	Czech Republic: Stredocesky kraj, okres Benesov, Struharov , Hlinanky	49.74213 N 14.7213 E	469
HLI_N	4x	SRR30265059	PRJNA1148746	SAMN43215093	37757361	89.20%	2020-05-01	Czech Republic: Stredocesky kraj, okres Benesov, Struharov , Hlinanky	49.74213 N 14.7213 E	469
HLI_O	4x	SRR30265058	PRJNA1148746	SAMN43215094	32621773	90.88%	2020-05-01	Czech Republic: Stredocesky kraj, okres Benesov, Struharov , Hlinanky	49.74213 N 14.7213 E	469
HLI_P	4x	SRR30265057	PRJNA1148746	SAMN43215095	30909368	80.95%	2020-05-01	Czech Republic: Stredocesky kraj, okres Benesov, Struharov , Hlinanky	49.74213 N 14.7213 E	469
HLI_Q	4x	SRR30265056	PRJNA1148746	SAMN43215096	32804458	74.62%	2020-05-01	Czech Republic: Stredocesky kraj, okres Benesov, Struharov , Hlinanky	49.74213 N 14.7213 E	469
HLI_R	4x	SRR30265055	PRJNA1148746	SAMN43215097	41087511	80.46%	2020-05-01	Czech Republic: Stredocesky kraj, okres Benesov, Struharov , Hlinanky	49.74213 N 14.7213 E	469
HLI_S	4x	SRR30265053	PRJNA1148746	SAMN43215098	44033705	66.43%	2020-05-01	Czech Republic: Stredocesky kraj, okres Benesov, Struharov , Hlinanky	49.74213 N 14.7213 E	469
HLI_T	4x	SRR30265052	PRJNA1148746	SAMN43215099	36463491	72.78%	2020-05-01	Czech Republic: Stredocesky kraj, okres Benesov, Struharov , Hlinanky	49.74213 N 14.7213 E	469
HLI_U	4x	SRR30265051	PRJNA1148746	SAMN43215100	39325090	75.10%	2020-05-01	Czech Republic: Stredocesky kraj, okres Benesov, Struharov , Hlinanky	49.74213 N 14.7213 E	469
HLI_V	4x	SRR30265050	PRJNA1148746	SAMN43215101	57251432	60.83%	2020-05-01	Czech Republic: Stredocesky kraj, okres Benesov, Struharov , Hlinanky	49.74213 N 14.7213 E	469
HLI_X	4x	SRR30265049	PRJNA1148746	SAMN43215102	50802543	81.92%	2020-05-01	Czech Republic: Stredocesky kraj, okres Benesov, Struharov , Hlinanky	49.74213 N 14.7213 E	469
SUM_A	4x	SRR30265048	PRJNA1148746	SAMN43215103	35311026	83.39%	2020-07-02	Czech Republic: Jihocesky kraj, okres Prachatice, Kubova Hut	48.9759694 N 13.7706558 E	960
SUM_B	4x	SRR30265047	PRJNA1148746	SAMN43215104	27661317	89.52%	2020-07-02	Czech Republic: Jihocesky kraj, okres Prachatice, Kubova Hut	48.9759694 N 13.7706558 E	960
SUM_C	4x	SRR30265046	PRJNA1148746	SAMN43215105	29780955	82.42%	2020-07-02	Czech Republic: Jihocesky kraj, okres Prachatice, Kubova Hut	48.9759694 N 13.7706558 E	960
SUM_D	4x	SRR30265045	PRJNA1148746	SAMN43215106	40532703	81.38%	2020-07-02	Czech Republic: Jihocesky kraj, okres Prachatice, Kubova Hut	48.9759694 N 13.7706558 E	960
SUM_E	4x	SRR30265044	PRJNA1148746	SAMN43215107	26855106	84.17%	2020-07-02	Czech Republic: Jihocesky kraj, okres Prachatice, Kubova Hut	48.9759694 N 13.7706558 E	960
SUM_F	4x	SRR30265042	PRJNA1148746	SAMN43215108	33616939	88.51%	2020-07-02	Czech Republic: Jihocesky kraj, okres Prachatice, Kubova Hut	48.9759694 N 13.7706558 E	960
SUM_G	4x	SRR30265041	PRJNA1148746	SAMN43215109	37038306	85.48%	2020-07-02	Czech Republic: Jihocesky kraj, okres Prachatice, Kubova Hut	48.9759694 N 13.7706558 E	960
SUM_H	4x	SRR30265040	PRJNA1148746	SAMN43215110	29638730	87.97%	2020-07-02	Czech Republic: Jihocesky kraj, okres Prachatice, Kubova Hut	48.9759694 N 13.7706558 E	960
SUM_I	4x	SRR30265039	PRJNA1148746	SAMN43215111	30592948	87.66%	2020-07-02	Czech Republic: Jihocesky kraj, okres Prachatice, Kubova Hut	48.9759694 N 13.7706558 E	960
SUM_J	4x	SRR30265038	PRJNA1148746	SAMN43215112	28296075	73.11%	2020-07-02	Czech Republic: Jihocesky kraj, okres Prachatice, Kubova Hut	48.9759694 N 13.7706558 E	960
STE_A	4x	SRR30265037	PRJNA1148746	SAMN43215113	38889182	57.73%	2020-08-21	Austria: Upper Austria, Kirchdorf district, Steyrling	47.81211 N 14.13067 E	580
STE_B	4x	SRR30265036	PRJNA1148746	SAMN43215114	33228376	88.02%	2020-08-21	Austria: Upper Austria, Kirchdorf district, Steyrling	47.81211 N 14.13067 E	580
STE_D	4x	SRR30265035	PRJNA1148746	SAMN43215115	31912192	89.46%	2020-08-21	Austria: Upper Austria, Kirchdorf district, Steyrling	47.81211 N 14.13067 E	580
STE_E	4x	SRR30265034	PRJNA1148746	SAMN43215116	26685290	89.42%	2020-08-21	Austria: Upper Austria, Kirchdorf district, Steyrling	47.81211 N 14.13067 E	580
STE_F	4x	SRR30265033	PRJNA1148746	SAMN43215117	33814367	90.47%	2020-08-21	Austria: Upper Austria, Kirchdorf district, Steyrling	47.81211 N 14.13067 E	580
STE_G	4x	SRR30265031	PRJNA1148746	SAMN43215118	29207342	88.05%	2020-08-21	Austria: Upper Austria, Kirchdorf district, Steyrling	47.81211 N 14.13067 E	580
STE_H	4x	SRR30265030	PRJNA1148746	SAMN43215119	41009185	85.63%	2020-08-21	Austria: Upper Austria, Kirchdorf district, Steyrling	47.81211 N 14.13067 E	580
STE_I	4x	SRR30265029	PRJNA1148746	SAMN43215120	34004677	82.90%	2020-08-21	Austria: Upper Austria, Kirchdorf district, Steyrling	47.81211 N 14.13067 E	580
STE_J	4x	SRR30265028	PRJNA1148746	SAMN43215121	40085909	86.71%	2020-08-21	Austria: Upper Austria, Kirchdorf district, Steyrling	47.81211 N 14.13067 E	580
REC_A	2x	SRR30265027	PRJNA1148746	SAMN43215122	30728794	90.52%	2020-10-08	Czech Republic: Stredocesky kraj, Mlada Boleslav, Bakov nad Jizerou, Velky Reckov	50.498322 N 14.9031061 E	210
REC_B	2x	SRR30265026	PRJNA1148746	SAMN43215123	36413265	90.64%	2020-10-08	Czech Republic: Stredocesky kraj, Mlada Boleslav, Bakov nad Jizerou, Velky Reckov	50.498322 N 14.9031061 E	210
REC_C	2x	SRR30265025	PRJNA1148746	SAMN43215124	38083115	90.54%	2020-10-08	Czech Republic: Stredocesky kraj, Mlada Boleslav, Bakov nad Jizerou, Velky Reckov	50.498322 N 14.9031061 E	210
REC_D	2x	SRR30265024	PRJNA1148746	SAMN43215125	34010133	90.36%	2020-10-08	Czech Republic: Stredocesky kraj, Mlada Boleslav, Bakov nad Jizerou, Velky Reckov	50.498322 N 14.9031061 E	210
REC_E	2x	SRR30265023	PRJNA1148746	SAMN43215126	44014016	91.94%	2020-10-08	Czech Republic: Stredocesky kraj, Mlada Boleslav, Bakov nad Jizerou, Velky Reckov	50.498322 N 14.9031061 E	210
REC_F	2x	SRR30265022	PRJNA1148746	SAMN43215127	45244794	92.29%	2020-10-08	Czech Republic: Stredocesky kraj, Mlada Boleslav, Bakov nad Jizerou, Velky Reckov	50.498322 N 14.9031061 E	210
REC_G	2x	SRR30265020	PRJNA1148746	SAMN43215128	32300948	91.08%	2020-10-08	Czech Republic: Stredocesky kraj, Mlada Boleslav, Bakov nad Jizerou, Velky Reckov	50.498322 N 14.9031061 E	210
REC_H	2x	SRR30265019	PRJNA1148746	SAMN43215129	33942365	92.78%	2020-10-08	Czech Republic: Stredocesky kraj, Mlada Boleslav, Bakov nad Jizerou, Velky Reckov	50.498322 N 14.9031061 E	210
REC_I	2x	SRR30265018	PRJNA1148746	SAMN43215130	27795635	88.76%	2020-10-08	Czech Republic: Stredocesky kraj, Mlada Boleslav, Bakov nad Jizerou, Velky Reckov	50.498322 N 14.9031061 E	210
REC_J	2x	SRR30265017	PRJNA1148746	SAMN43215131	27525644	90.20%	2020-10-08	Czech Republic: Stredocesky kraj, Mlada Boleslav, Bakov nad Jizerou, Velky Reckov	50.498322 N 14.9031061 E	210
